# Whole genome error-corrected sequencing for sensitive circulating tumor DNA cancer monitoring

**DOI:** 10.1101/2022.11.17.516904

**Authors:** Alexandre Pellan Cheng, Adam J. Widman, Anushri Arora, Itai Rusinek, William F. Hooper, Rebecca Murray, Daniel Halmos, Theophile Langanay, Giorgio Inghirami, Soren Germer, Melissa Marton, Dina Manaa, Adrienne Helland, Rob Furatero, Jaime McClintock, Lara Winterkorn, Zoe Steinsnyder, Yohyoh Wang, Srinivas Rajagopalan, Asrar I. Alimohamed, Murtaza S. Malbari, Ashish Saxena, Margaret K. Callahan, Dennie T. Frederick, Lavinia Spain, Ariel Jaimovich, Doron Lipson, Samra Turajlic, Michael C. Zody, Nasser K. Altorki, Jedd D. Wolchok, Michael A. Postow, Nicolas Robine, Genevieve Boland, Dan A. Landau

## Abstract

Circulating cell-free DNA (ccfDNA) sequencing for low-burden cancer monitoring is limited by sparsity of circulating tumor DNA (ctDNA), the abundance of genomic material within a plasma sample, and pre-analytical error rates due to library preparation, and sequencing errors. Sequencing costs have historically favored the development of deep targeted sequencing approaches for overcoming sparsity in ctDNA detection, but these techniques are limited by the abundance of ccfDNA in samples, which imposes a ceiling on the maximal depth of coverage in targeted panels. Whole genome sequencing (WGS) is an orthogonal approach to ctDNA detection that can overcome the low abundance of ccfDNA by supplanting sequencing depth with breadth, integrating signal across the entire tumor mutation landscape. However, the higher cost of WGS limits the practical depth of coverage and hinders broad adoption. Lower sequencing costs may thus allow for enhanced ctDNA cancer monitoring via WGS. We therefore applied emerging lower-cost WGS (Ultima Genomics, 1USD/Gb) to plasma samples at ∼120x coverage. Copy number and single nucleotide variation profiles were comparable between matched Ultima and Illumina datasets, and the deeper WGS coverage enabled ctDNA detection at the parts per million range. We further harnessed these lower sequencing costs to implement duplex error-corrected sequencing at the scale of the entire genome, demonstrating a ∼1,500x decrease in errors in the plasma of patient-derived xenograft mouse models, and error rates of ∼10^−7^ in patient plasma samples. We leveraged this highly de-noised plasma WGS to undertake cancer monitoring in the more challenging context of resectable melanoma without matched tumor sequencing. In this context, duplex-corrected WGS allowed us to harness known mutational signature patterns for disease monitoring without matched tumors, paving the way for de novo cancer monitoring.
