## Supplemental Tables for "Whole genome error-corrected sequencing for sensitive circulating tumor DNA cancer monitoring"

### Sheet: ST1
Supplementary Table 1: Cohort and sample description
Patient Cohort	Sequencing Cohort	Sequencing machine	Patient ID	Sample ID	Sample ID 2 (used in manuscript)	Normal DNA origin	Tumor DNA origin	Age	Gender	Stage	Relevant notes?	More notes?	MORE NOTES?
Conventional immunotherapy melanoma	whole genome sequencing	Illumina HiSeq X + Ultima sequencer	MSK-37	MSK-37_A	MEL-01	PBMC	High tumor burden plasma	48	M	IV	NA	NA	NA
Conventional immunotherapy melanoma	whole genome sequencing	Illumina HiSeq X + Ultima sequencer	MSK-37	MSK-37_G	MEL-02	PBMC	High tumor burden plasma	48	M	IV	NA	NA	NA
Conventional immunotherapy melanoma	whole genome sequencing	Illumina HiSeq X + Ultima sequencer	MSK-38	MSK-38_A	MEL-03	PBMC	High tumor burden plasma	73	F	IV	NA	NA	NA
Conventional immunotherapy melanoma	whole genome sequencing	Illumina HiSeq X + Ultima sequencer	MSK-38	MSK-38_H	MEL-04	PBMC	High tumor burden plasma	73	F	IV	NA	NA	NA
Conventional immunotherapy melanoma	whole genome sequencing	Illumina HiSeq X + Ultima sequencer	MSK-42	MSK-42_A	MEL-05	PBMC	High tumor burden plasma	58	M	IV	NA	NA	NA
Conventional immunotherapy melanoma	whole genome sequencing	Illumina HiSeq X + Ultima sequencer	MSK-42	MSK-42_M	MEL-06	PBMC	High tumor burden plasma	58	M	IV	NA	NA	NA
Melanoma TRACER-X	whole genome sequencing	Illumina HiSeq X + Ultima sequencer	MX-032	MX-032_P10	MEL-07	PBMC	Tumor biopsy	71	M	IV	NA	NA	NA
LUAD	whole genome sequencing	Illumina NovaSeq + Ultima sequencer	CM-30	CM-30-wk-0	LUAD-01	PBMC	Tumor biopsy	79	F	IV	NA	NA	NA
lung cancer	whole genome sequencing	Illumina NovaSeq + Ultima sequencer	Durva-024	Durva-024-A	LUAD-02	PBMC	Tumor biopsy	85	F	IIIA (squamous)	NA	NA	NA
lung cancer	whole genome sequencing	Illumina NovaSeq + Ultima sequencer	Durva-047	Durva-047-A	LUAD-03	PBMC	Tumor biopsy	61	F	IIIA (squamous)	NA	NA	NA
Controls	whole genome sequencing	Illumina NovaSeq + Ultima sequencer	BC-01	BC-01	CTRL-01	None	NA	74	F	NA	NA	NA	NA
Controls	whole genome sequencing	Illumina NovaSeq + Ultima sequencer	BC-06	BC-06	CTRL-02	None	NA	64	F	NA	NA	NA	NA
Controls	whole genome sequencing	Illumina NovaSeq + Ultima sequencer	BC-08	BC-08	CTRL-03	None	NA	86	M	NA	NA	NA	NA
Controls	whole genome sequencing	Illumina NovaSeq + Ultima sequencer	BC-09	BC-09	CTRL-04	None	NA	84	M	NA	NA	NA	NA
Controls	whole genome sequencing	Illumina NovaSeq + Ultima sequencer	BC-37	BC-37	CTRL-05	None	NA	58	M	NA	NA	NA	NA
MGH melanoma	duplex sequencing	Ultima sequencer	554	554-10-19-16	MEL-08	None	None	56	M	IIIC	reccurance-free	0	pre-surgery	treatment: surgery/IPI
MGH melanoma	duplex sequencing	Ultima sequencer	825	825-4-18-18	MEL-11	None	None	45	M	IIIB	reccurance ~day 300	0	pre-surgery	treatment: surgery x2 / pembro
MGH melanoma	duplex sequencing	Ultima sequencer	687	687-7-21-17	MEL-10	None	None	67	F	IIIC	reccurance ~day 950	-7	pre-surgery	treatment: surgery/ pembro
MGH melanoma	duplex sequencing	Ultima sequencer	633	633-3-29-17	MEL-09	None	None	57	M	IIIC	reccurrance ~day 500	-9	pre-surgery	treatment: surgery/ pembro; metastatic
Adaptive dosing melanoma	duplex sequencing	Ultima sequencer	AD-01	AD-01-A	MEL-12.A	PBMC	None	50	M	IVB	pre-treatment plasma	NA	NA
Adaptive dosing melanoma	duplex sequencing	Ultima sequencer	AD-01	AD-01-B	MEL-12.B	PBMC	None	50	M	IVB	week 3	NA	NA
Adaptive dosing melanoma	duplex sequencing	Ultima sequencer	AD-01	AD-01-C	MEL-12.C	PBMC	None	50	M	IVB	week 6	NA	NA
Adaptive dosing melanoma	duplex sequencing	Ultima sequencer	AD-01	AD-01-D	MEL-12.D	PBMC	None	50	M	IVB	week 9	NA	NA
Adaptive dosing melanoma	duplex sequencing	Ultima sequencer	AD-01	AD-01-E	MEL-12.E	PBMC	None	50	M	IVB	week 12	NA	NA
Controls	duplex sequencing	Ultima sequencer	CTB-010	CTB-010-cfPl	CTRL-07	None	NA	75	M	NA	NA	NA	NA
Controls	duplex sequencing	Ultima sequencer	CTB-011	CTB-011-cfPl	CTRL-08	None	NA	58	M	NA	NA	NA	NA
Controls	duplex sequencing	Ultima sequencer	CTB-005	CTB-005-cfPl	CTRL-06	None	NA	80	F	NA	NA	NA	NA
mouse pdx	mouse pdx duplex sequencing	Ultima sequencer	ZA30	ZA30_PDX	PDX-01	None	None	NA	NA	NA	NA	NA	NA
mouse pdx	mouse pdx duplex sequencing	Ultima sequencer	RRR	RRR_PDX	PDX-02	None	None	NA	NA	NA	NA	NA	NA
mouse pdx	mouse pdx duplex sequencing	Ultima sequencer	DB_SS	DB_SS_PDX	PDX-03	None	None	NA	NA	NA	NA	NA	NA
mouse pdx	mouse pdx duplex sequencing	Ultima sequencer	DB_RN	DB_RN_PDX	PDX-04	None	None	NA	NA	NA	NA	NA	NA
				Note BC and CTB are from the same cohort

### Sheet: ST2
Supplementary Table 2: Sample sequencing metrics
Sample ID	Sample ID 2 (used in manuscript)	Sequencing Cohort	Total Reads	Mapped Reads	Duplicates (using UG-GATK)	Mapping rate	Duplication rate	Duplex depth	human mapped reads	mouse mapped reads
MSK-37_A	MEL-01	whole genome sequencing	2557668850	2555525997	683523552	0.999162	0.267469	NA	NA	NA
MSK-37_G	MEL-02	whole genome sequencing	2591292881	2588672849	648221779	0.998989	0.250407	NA	NA	NA
MSK-38_A	MEL-03	whole genome sequencing	753537649	752002807	64196917	0.997963	0.0853679	NA	NA	NA
MSK-38_H	MEL-04	whole genome sequencing	1908480532	1907254205	593883867	0.999357	0.311382	NA	NA	NA
MSK-42_A	MEL-05	whole genome sequencing	1579658757	1578568871	366896925	0.99931	0.232424	NA	NA	NA
MSK-42_M	MEL-06	whole genome sequencing	2041790911	2039777704	644381745	0.999014	0.315908	NA	NA	NA
MX-032_P10	MEL-07	whole genome sequencing	1849647713	1847436572	460229274	0.998805	0.249118	NA	NA	NA
CM-30-wk-0	LUAD-01	whole genome sequencing	2448140122	2445795593	743783825	0.999042	0.304107	NA	NA	NA
Durva-024-A	LUAD-02	whole genome sequencing	3206278968	3202593098	1118892819	0.99885	0.349371	NA	NA	NA
Durva-047-A	LUAD-03	whole genome sequencing	2839739095	2834726630	984794795	0.998235	0.347404	NA	NA	NA
BC-01	CTRL-01	whole genome sequencing	1775844656	1773322994	482768342	0.99858	0.272239	NA	NA	NA
BC-06	CTRL-02	whole genome sequencing	2615569175	2613572295	872550781	0.999237	0.333854	NA	NA	NA
BC-08	CTRL-03	whole genome sequencing	1968395477	1966938509	542299744	0.99926	0.275708	NA	NA	NA
BC-09	CTRL-04	whole genome sequencing	1861320297	1859835257	462368518	0.999202	0.248607	NA	NA	NA
BC-37	CTRL-05	whole genome sequencing	3102341313	3100247741	1182740232	0.999325	0.381499	NA	NA	NA
554-10-19-16	MEL-08	duplex sequencing	3269823791	3246799246	1410372683	0.992958	0.434389	6.14	NA	NA
825-4-18-18	MEL-11	duplex sequencing	2171680047	2166477953	655543379	0.997605	0.302585	1.78	NA	NA
687-7-21-17	MEL-10	duplex sequencing	2572053745	2567019890	1003135267	0.998043	0.390778	3.87	NA	NA
633-3-29-17	MEL-09	duplex sequencing	1393190949	1390239086	321516886	0.997881	0.231267	1.1	NA	NA
AD-01-A	MEL-12.A	duplex sequencing	7121297273	7034306005	5734271388	0.987784	0.815187	9.27	NA	NA
AD-01-B	MEL-12.B	duplex sequencing	4823786685	4783616568	2047509242	0.991672	0.428025	9.28	NA	NA
AD-01-C	MEL-12.C	duplex sequencing	3264856311	3257746645	2277514646	0.997822	0.699107	6.08	NA	NA
AD-01-D	MEL-12.D	duplex sequencing	1408619295	1406800523	423184916	0.998709	0.300814	1.284	NA	NA
AD-01-E	MEL-12.E	duplex sequencing	2199163170	2194374474	924099188	0.997822	0.421122	4.88	NA	NA
CTB-010-cfPl	CTRL-07	duplex sequencing	2339005264	2334953912	705712553	0.998268	0.302238	1.37	NA	NA
CTB-011-cfPl	CTRL-08	duplex sequencing	4049131711	4039427732	1302108496	0.997603	0.32235	2.3	NA	NA
CTB-005-cfPl	CTRL-06	duplex sequencing	6672533540	6273017171	1660656781	0.940125	0.26473	4.09	NA	NA
ZA30_PDX	PDX-01	mouse pdx duplex sequencing	2201211644	2192141232	473698967	0.995879	0.21609	NA	8984581	2170509649
RRR_PDX	PDX-02	mouse pdx duplex sequencing	1533036494	1531616310	209306671	0.999074	0.136657	NA	1458217118	59923615
DB_SS_PDX	PDX-03	mouse pdx duplex sequencing	2037655605	2032857097	828779994	0.997645	0.407692	NA	802171528	1211747127
DB_RN_PDX	PDX-04	mouse pdx duplex sequencing	1517724299	1515396724	177659531	0.998466	0.117236	NA	1087489278	411329693

### Sheet: ST3
Supplementary Table 3: Sample ID and cohorts of Pan-Cancer Analysis of Whole Genome samples (melanoma tumor SNVs)
08b5d0e4-4661-460e-a9f7-f2e687414711	MELA-AU
0ab4d782-9a50-48b9-96e4-6ce42b2ea034	MELA-AU
108749d2-5c62-4ef1-92df-aec6941ba53b	MELA-AU
12f1ae2f-2666-45be-9742-f502d212373d	MELA-AU
13c62975-9f5e-4d40-a461-dceab08a31ec	MELA-AU
142b6dbf-c943-4a7d-8ab6-13a975f48d7a	MELA-AU
16d5519e-ecb9-4fc8-81f1-e0e4adf722a8	MELA-AU
1ac15380-04a2-42dd-8ade-28556a570e80	MELA-AU
1cd0acf2-3116-4dfa-a063-0a435b9f6da3	MELA-AU
1d4a091d-fe65-49c0-8810-5a95243b108a	MELA-AU
1daefc49-5248-4948-87ce-0ec19a248ef9	MELA-AU
20e02396-e676-412d-9724-44a428919cdb	MELA-AU
22d67778-61fc-4f15-95b8-7e7c6cc7112b	MELA-AU
25103371-28ac-4f43-b0e2-2d376d0dcb84	MELA-AU
25e20393-752b-4796-9001-0e22ee04c586	MELA-AU
2790b964-63e3-49aa-bf8c-9a00d3448c25	MELA-AU
28839c75-90a8-493f-b658-8c63e0ebd324	MELA-AU
2e76891c-b620-4cc0-9315-6f1217b09b1e	MELA-AU
30600994-c1ec-44c9-a620-3f6c617eb928	MELA-AU
3433b1f3-59d1-4ac2-9bbf-e0c4042b4ddc	MELA-AU
351db483-a70e-496d-b70a-7449875121ee	MELA-AU
35a74e53-16ff-4764-8397-6a9b02dfe733	MELA-AU
39c476fd-273b-4136-874c-53352f1be008	MELA-AU
4e8396f7-9506-4401-96b6-bb2e89557d59	MELA-AU
51893d3f-e7f3-43f9-9fd0-c0f25ae96804	MELA-AU
524bbd14-1e1f-479b-9a71-d27fce32d8bc	MELA-AU
561fd34c-7c7d-4df0-bbfc-3d31147ca562	MELA-AU
56ddcb96-e90b-4fce-aa4c-c677bbfee488	MELA-AU
58d3e932-b4a3-4cac-a6ac-73160e354a15	MELA-AU
5912d4b3-2d5d-4b98-b967-1b4ff177097a	MELA-AU
5c3def3a-b515-41f6-8157-681b963534e7	MELA-AU
60413de1-6cd2-4f74-8180-3bdd394d6d16	MELA-AU
63762458-902a-4329-a823-703b54cb5f9d	MELA-AU
681e2301-2057-40e4-ab63-934775d63faa	MELA-AU
6d4a548a-7e30-4b6b-9a13-72827eed439c	MELA-AU
7117854b-6f0a-4a43-b66c-506a3e29377d	MELA-AU
72108583-5320-46ec-945f-5ff173d7dc15	MELA-AU
74e5905f-6350-498a-9454-9ea0593d2f56	MELA-AU
76a0d9c9-5e69-44e8-9ed2-6d2e387803fc	MELA-AU
7ba70717-d65e-4a45-af79-60a976770526	MELA-AU
7e22401d-f4cd-44c5-8a01-b08a439e5a31	MELA-AU
7edc42d3-d08e-4360-a3e1-aeb57cfc6640	MELA-AU
7f031d71-3cb7-4744-86bd-a3beecfe166e	MELA-AU
83a1b304-2ec1-44ae-a9c5-8ad3a2a46a1f	MELA-AU
897ba508-d74b-46bf-8554-1210a66a36d1	MELA-AU
8ca665f8-fe78-48bf-8c0f-c606d92885d4	MELA-AU
98e8f23c-5970-4fce-9551-4b11a772fe1b	MELA-AU
9e0009d1-c993-4247-9706-88ee84591dec	MELA-AU
9fc5b5c7-3973-42b4-8710-454de0cb5b50	MELA-AU
a6e24c2a-26b9-409c-bbcd-a8fcdd1e437c	MELA-AU
a84915de-6562-4836-86f9-f2a05598296e	MELA-AU
b35d9a68-29f4-49ab-b83e-b5151679e3af	MELA-AU
b3befa40-8f44-4eb6-ada0-ec395f460656	MELA-AU
b42d183c-bc9c-4652-9e56-10c54c5ee96e	MELA-AU
bcefbf6a-80ff-4825-9d3a-492e2dceb35d	MELA-AU
bcf76f1a-7109-422d-94c9-5e8364895fa0	MELA-AU
c95a2b1b-726c-4608-9fff-d57b6f1aa75a	MELA-AU
ca004926-f3ac-4824-8ed5-d84e62efdfae	MELA-AU
ca8fa9f5-3190-440d-9879-22e33d05ca6c	MELA-AU
d2620dab-4319-499a-b8f1-9575aaf8f4f3	MELA-AU
deb9fbb6-656b-41ce-8299-554efc2379bd	MELA-AU
e04bcdff-3206-4c25-bae9-09f0222b074a	MELA-AU
e2b2357c-da6f-4ca3-9c07-a22f0423e8fe	MELA-AU
ead1bc2e-42c3-46d9-8f6f-8cb16ba9d2c3	MELA-AU
eb9a8f12-6451-43cc-95b3-2e86cf704c96	MELA-AU
eeddf701-93f9-4f10-85cb-9dce1760bae8	MELA-AU
f07b9192-c86f-4ee4-a3b5-feb9c5098bf4	MELA-AU
f24688a9-7952-49d8-ba80-2bbad472379c	MELA-AU
f81693ba-09ee-4201-a389-0ceeda8a4636	MELA-AU
fc009c3d-66fc-4b9c-ae43-014607e3723a	MELA-AU
04aa6b77-8074-480c-872e-a1a47afa5314	SKCM-US
04c09376-8756-41d9-bbca-f464170a8cfb	SKCM-US
0dd0718d-5ddf-4c59-8c47-0f51303daeb5	SKCM-US
10bb1a92-901e-4a14-80f4-5e88f997754b	SKCM-US
14630c19-9ee0-4ab3-9d8b-8c3309d1e7d0	SKCM-US
15daadb0-6b24-4248-9225-470dc08f1552	SKCM-US
22edd867-dcd6-42b5-92bb-025ceb84b106	SKCM-US
2399ab13-abfa-480e-9fda-7947edc420be	SKCM-US
3869ff3f-21b9-4817-8ff4-83c6fc75ab11	SKCM-US
3f2ecbcd-5c9e-4d57-8aa5-962e2e86a83c	SKCM-US
3f98d326-5676-4257-9af8-0a5f5d3c2527	SKCM-US
41a7b031-d928-4a1f-891b-82fb3f6d548f	SKCM-US
450e8eba-a3a9-4dcb-b423-e33dfcd5c34e	SKCM-US
507620ef-f0fc-4ac3-a7c0-ea2e36c40f77	SKCM-US
5310f698-d31a-4628-84b4-dc9ac29722a5	SKCM-US
54a77010-2f16-4da9-8ca0-746a51801a00	SKCM-US
64dd81e1-35fa-4579-8a4c-f7486adbb949	SKCM-US
6507e084-c038-4ba6-a431-fb9a53190d5f	SKCM-US
66d312fc-809d-428b-98e3-a29d211db35c	SKCM-US
6c884037-49f9-41c3-b0e5-9cbcd545aeb7	SKCM-US
75ba6722-1148-4a52-a9ed-68d890238205	SKCM-US
88f2c496-3eb4-4c03-b3a5-8d5a55803aaf	SKCM-US
8d5ffe62-6dd9-4764-b0b7-5e3010eefe6d	SKCM-US
8ea666b7-2b6e-4df8-9a9d-b8265b9749b4	SKCM-US
978ae91e-6ebe-4efa-97ff-cfad511ae7b3	SKCM-US
a0583407-712d-46f3-8c4e-4eeaa0149087	SKCM-US
affa4ef4-02ec-40f1-b6a2-739f8bf2afa9	SKCM-US
b07bad52-d44c-4b27-900a-960985bfadec	SKCM-US
c21a5d55-9790-429f-a4e6-420293c07b53	SKCM-US
d053f88f-09e6-472e-a691-bb293c461399	SKCM-US
d056645f-4dd3-49f3-b0a4-2293e2b4d82c	SKCM-US
d0e033bc-8e97-4322-b3b1-8626f1e2449b	SKCM-US
d432e99a-67fb-4609-b90f-99438eee7cae	SKCM-US
e2774050-1257-4c29-b201-d79ce70fe17e	SKCM-US
fa4d35e3-fc38-4e26-a9e0-521a648acec1	SKCM-US
fc249113-83d4-4abe-8c80-a4f7305dcd91	SKCM-US
fe8c62a6-c113-46e8-ab91-fdb90bb6a59f	SKCM-US

### Sheet: ST4
Supplementary Table 4: Single variable AUCs of features used in MRD-EDGE MLP
Feature	SVROC
h3k27ac_mel	0.625983
h3k27me3_mel	0.534816
h3k36me3_mel	0.656174
h3k4me1_mel	0.663847
h3k4me3_pbmc	0.523738
h3k9ac_pbmc	0.641124
h3k9me3_cd4_t	0.577235
h3k9me3_mel	0.50806
atac_mel	0.642506
dnase_mel	0.651901
melanoma_pcawg_20000	0.699198
replication_timing	0.624786
ed_1	0.585996
ed_2	0.575469
x-fc1	0.524131
x-fc2	0.508242
mean_expression	0.637589
rna_exp_melanocyte	0.651613
hi_c_tcell	0.627733
hmm_region_mel	0.61451
x-flags	0.500745
